# Passive shaping of intra- and intercellular m6A dynamics via mRNA metabolism

**DOI:** 10.1101/2024.05.09.593376

**Authors:** David Dierks, Ran Shachar, Ronit Nir, Miguel Angel Garcia-Campos, Anna Uzonyi, David Wiener, Ursula Toth, Walter Rossmanith, Lior Lasman, Boris Slobodin, Jacob H. Hanna, Yaron Antebi, Ruth Scherz-Shouval, Schraga Schwartz

## Abstract

m6A is the most widespread mRNA modification and is primarily implicated in controlling mRNA stability. Fundamental questions pertaining to m6A are the extent to which it is dynamically modulated within cells and across stimuli, and the forces underlying such modulation. Prior work has focused on investigating <u>active</u> mechanisms governing m6A levels, such as recruitment of m6A writers or erasers leading to either ‘global’ or ‘site-specific’ modulation. Here, we propose that changes in m6A levels across subcellular compartments and biological trajectories may result from <u>passive</u> changes in gene-level mRNA metabolism. To predict the intricate interdependencies between m6A levels, mRNA localization, and mRNA decay, we establish a differential model ‘m6ADyn’ encompassing mRNA transcription, methylation, export, and m6A-dependent and independent degradation. We validate the predictions of m6ADyn in the context of intracellular m6A dynamics, where m6ADyn predicts associations between relative mRNA localization and m6A levels, which we experimentally confirm. We further explore m6ADyn predictions pertaining to changes in m6A levels upon controlled perturbations of mRNA metabolism, which we also experimentally confirm. Finally, we demonstrate the relevance of m6ADyn in the context of cellular heat stress response, where genes subjected to altered mRNA product and export also display predictable changes in m6A levels, consistent with m6ADyn predictions. Our findings establish a framework for dissecting m6A dynamics and suggest the role of passive dynamics in shaping m6A levels in mammalian systems.
