## Supplementary Table 1 for "Passive shaping of intra- and intercellular m6A dynamics via mRNA metabolism"

### Sheet: Sheet1
#Demonstration of m6ADyn simulation of m6A dependent half-lives for 2000 genes
# Rstudio code incliuding the plots
library(mosaic)
library(mosaicCalc)
library(Hmisc)
library(parallel)
library(ggplot2)
library(Hmisc)
library(plyr)
library(RColorBrewer)
library(ggpubr)
maxrange=50
prodrate=0.1
GetModelPreds=function(f,jumps=0.3) {
tp=seq(0,10,jumps)
nuc=f$N(tp)
cyt=f$C(tp)
tot=nuc+cyt
data.frame(time=tp,nuc,cyt,tot)
}
combData=function(dt1,dt2) {
dt=data.frame(time=dt1$time,nuc=dt1$nuc+dt2$nuc,cyt=dt1$cyt+dt2$cyt)
dt$tot=dt$nuc+dt$cyt
dt
}
GetHL=function(dt,isplot=F) {
m=lm(log(dt$tot)~dt$time)
if (isplot) {
plot(dt$time,log(dt$tot))
abline(m,col="red")
}
nhl=dt$time[which(dt$tot<dt$tot[1]/2)[1]]
rsq=summary(m)$r.squared
sl=m$coefficients[2]
c(as.numeric(log(2)/-sl),nhl,rsq)
}
### Function to simulate transcript dynamics with or without m6A
SimulateTranscripts = function(A1 = 0.1, B1 = 0.5, C1 = 0.1,
A6 = 1 - A1, B6 = B1, C6 = C1 * 10,
step, take) {
# Initialize nuclear (Nuc) and cytoplasmic (Cyt) ratios for two states (1: control, 6: m6A-perturbed)
Nuc1 = A1 / B1 # Control nuclear ratio
Cyt1 = A1 / C1 # Control cytoplasmic ratio
Nuc6 = A6 / B6 # Perturbed nuclear ratio
Cyt6 = A6 / C6 # Perturbed cytoplasmic ratio
# Calculate overall ratios and perturbation levels
m6Arat = (Nuc6 + Cyt6) / (Nuc1 + Cyt1) # m6A ratio
nucCytrat = (Nuc1 + Nuc6) / (Cyt1 + Cyt6) # Combined Nuc:Cyt ratio
# Simulate transcript dynamics using ODE integration
m1 = integrateODE(dN ~ a - (b * N), dC ~ (b * N) - (c * C),
a = A1 * 0, b = B1, c = C1, N = Nuc1, C = Cyt1, tdur = list(from = 0, to = step))
m2 = integrateODE(dN ~ a - (b * N), dC ~ (b * N) - (c * C),
a = A6 * 0, b = B6, c = C6, N = Nuc6, C = Cyt6, tdur = list(from = 0, to = step))
# Extract model predictions
p1 = GetModelPreds(m1, jumps = 0.1)
p2 = GetModelPreds(m2, jumps = 0.1)
p3 = combData(p1, p2) # Combine both models' data
hl3 = GetHL(p3) # Compute half-lives
# Compute m6A perturbation levels
p3$m6A_perturbed = (p2$nuc + p2$cyt) / (p1$nuc + p1$cyt + p2$nuc + p2$cyt)
# Return key metrics
c(hlComb = hl3[1], hlCombV2 = hl3[2], rsqcomb = hl3[3],
m6Arat = m6Arat, nucCytrat = nucCytrat, Nuc1 = Nuc1, Cyt1 = Cyt1,
Nuc6 = Nuc6, Cyt6 = Cyt6, m6A_perturbed = p3$m6A_perturbed[take])
}
### Parameters and number of simulations
NSIM = 2000 # Number of simulated genes
# Generate random values for simulation parameters
m6alvls = rgamma(NSIM, 1, 1) # Production rates of methylated transcripts
alvls = rgamma(NSIM, 1, 1) # Production rates of unmethylated transcripts
allbetas = rgamma(NSIM, 1, 1) # Export rates (beta)
allgamas = rgamma(NSIM, 1, 1) # Decay rates (gamma)
# Simulate perturbation of production block to estimate half-lives under conditions (ctrl) where gamma m6A is 3 times higher
rates_nuc_decay = as.data.frame(do.call(rbind, mclapply(1:NSIM, function(i) {
SimulateTranscripts(A1 = alvls[i], B1 = allbetas[i], C1 = allgamas[i],
A6 = m6alvls[i], B6 = allbetas[i], C6 = allgamas[i] * 3,
step = 10, take = 10)
}, mc.cores = 10))) # Run in parallel using 10 cores
# Simulate perturbation of production block to estimate half-lives under conditions (m6A depleted) where gamma m6A is the same as for the unmethylated transcripts
rates_nuc_decay_nom6A = as.data.frame(do.call(rbind, mclapply(1:NSIM, function(i) {
SimulateTranscripts(A1 = alvls[i], B1 = allbetas[i], C1 = allgamas[i],
A6 = m6alvls[i], B6 = allbetas[i], C6 = allgamas[i] * 1,
step = 10, take = 10)
}, mc.cores = 10))) # Run in parallel using 10 cores
# Add m6A-GI values (global m6A index) to the dataset for control conditions
rates_nuc_decay$m6a_GI = (rates_nuc_decay$Nuc6 + rates_nuc_decay$Cyt6) /
(rates_nuc_decay$Nuc1 + rates_nuc_decay$Cyt1 +
rates_nuc_decay$Nuc6 + rates_nuc_decay$Cyt6)
names(rates_nuc_decay_nom6A) = paste0(names(rates_nuc_decay_nom6A), '_no_m6A')
rates_nuc_decay_bind = cbind(rates_nuc_decay, rates_nuc_decay_nom6A)
# Divide m6A-GI ctrl values into 4 bins
rates_nuc_decay_bind$m6a_cut = cut2(rates_nuc_decay_bind$m6a_GI, g = 4)
# Plot boxplot of the log2 ratio of Nuc:Cyt ratios under control and m6A depeted (Mettl3 KO) conditions
ggplot(rates_nuc_decay_bind, aes(x = m6a_cut, y = log2((nucCytrat_no_m6A) / nucCytrat))) +
geom_boxplot(notch = TRUE) +
theme_classic2() +
stat_compare_means(method = "kruskal.test")
# Create the heatmap indicating m6A depending half-lives being dependent on steady-state methylation level (ctrl) and nuclear to cytoplasmic ratios (ctrl)
rates_nuc_decay_bind$cut_m6a = cut2(rates_nuc_decay_bind$m6a_GI, g = 5)
rates_nuc_decay_bind$cut_wt_new = cut2(rates_nuc_decay_bind$nucCytrat, g = 5)
breaksList = seq(-2,2,0.01)
DF1 <- ddply(rates_nuc_decay_bind, .(cut_wt_new, cut_m6a), summarize,
fill = median(hlComb_no_m6A / hlComb))
ggplot(DF1, aes(cut_m6a, cut_wt_new, fill = fill)) +
geom_tile() +
scale_fill_gradientn(colors = colorRampPalette(rev(brewer.pal(n = 7, name = "RdYlBu")))(length(breaksList)))
